# Object manipulation and affordance learning in *Drosophila*

**DOI:** 10.64898/2026.04.28.721021

**Authors:** Matthias Durrieu, Dominic Dall’Osto, Thomas Ka Chung Lam, Victor Lobato-Rios, Pavan Ramdya

## Abstract

Animals must manipulate objects to perform tasks like pushing away debris while navigating over complex, natural terrain. For previously unseen objects, efficient manipulation requires that their affordances—the possible actions one can perform upon them—first be learned through experience. However, the behavioral and neural mechanisms underlying the learning of object affordances remain largely unknown. To address this gap, we show that adult flies can learn to push small spherical objects without being given any explicit reward. To do this, flies appear to learn the ball’s pushability affordance: pushing is delayed when animals are first exposed to an immobile ball, and manipulating one ball accelerates pushing of a second one in a new context. Behavioral quantification of a largescale neural silencing screen reveals that specific visual projection neurons and olfactory sensory neurons regulate initial reactions to the object while dopaminergic neurons and circuits in the mushroom bodies, a center for associative learning and memory in insects, are critical for learning object affordances. These findings open the door to a mechanistic understanding of object manipulation and affordance learning.
