## Supplementary Information Table 1 for "Object manipulation and affordance learning in *Drosophila*"

### Sheet: BallPushing_TNTScreen
Bloomington or VDRC number	Genotype	Nickname	Simplified region
Received from Dickinson lab	+;+;+ (HCS)	CS	Control
Received from Dickinson lab	+;+;+ (PR)	PR	Control
62147	w[1118]; P{y[+t7.7] w[+mC]=10xUAS-IVS-myr::smGdP-FLAG}attP2	UAS-Spaghetti Monster	Imaging line
28837	P{w[+mC]=UAS-TeTxLC.tnt}E2	UAS-TNT	TNT effector
68384	w[1118]; P{y[+t7.7] w[+mC]=gal4.1Uw}attP2	Empty-gal4	Control
79603	w[1118]; P{y[+t7.7] w[+mC]=p65.AD.Uw}attP40; P{y[+t7.7] w[+mC]=gal4.DBD.Uw}attP2	Empty-Split	Control
39552	w[1118]; P{y[+t7.7] w[+mC]=GMR70G12-gal4}attP2	R70G12-gal4	Central Complex
39209	w[1118]; P{y[+t7.7] w[+mC]=GMR59B10-gal4}attP2	R59B10-gal4	Central Complex
39985	w[1118]; P{y[+t7.7] w[+mC]=GMR78A01-gal4}attP2	R78A01-gal4	Central Complex
40074	w[1118]; P{y[+t7.7] w[+mC]=GMR80C07-gal4}attP2	R80C07-gal4	Central Complex
47342	w[1118]; P{y[+t7.7] w[+mC]=GMR28D01-gal4}attP2	R28D01-gal4	Central Complex
47352	w[1118]; P{y[+t7.7] w[+mC]=GMR38H02-gal4}attP2	R38H02-gal4	Central Complex
47803	w[1118]; P{y[+t7.7] w[+mC]=GMR84H09-gal4}attP2	R84H09-gal4	Central Complex
47855	w[1118]; P{y[+t7.7] w[+mC]=GMR12G08-gal4}attP2	R12G08-gal4	Central Complex
48343	w[1118]; P{y[+t7.7] w[+mC]=GMR78B06-gal4}attP2/TM3, Sb[1]	R78B06-gal4	Central Complex
48487	w[1118]; P{y[+t7.7] w[+mC]=GMR12B01-gal4}attP2	R12B01-gal4	Central Complex
48503	w[1118]; P{y[+t7.7] w[+mC]=GMR12D09-gal4}attP2	R12D09-gal4	Central Complex
48662	w[1118]; P{y[+t7.7] w[+mC]=GMR14G09-gal4}attP2	R14G09-gal4	Central Complex
48678	w[1118]; P{y[+t7.7] w[+mC]=GMR15B07-gal4}attP2	R15B07-gal4	Central Complex
49457	w[1118]; P{y[+t7.7] w[+mC]=GMR28E01-gal4}attP2	R28E01-gal4	Central Complex
49661	w[1118]; P{y[+t7.7] w[+mC]=GMR31A12-gal4}attP2	R31A12-gal4	Central Complex
50202	w[1118]; P{y[+t7.7] w[+mC]=GMR44B10-gal4}attP2	R44B10-gal4	Central Complex
75849	w[1118]; P{y[+t7.7] w[+mC]=R19G02-p65.AD}attP40; P{y[+t7.7] w[+mC]=R15C03-gal4.DBD}attP2	R19G02-gal4	Central Complex
75854	w[1118]; P{y[+t7.7] w[+mC]=R16D01-p65.AD}attP40; P{y[+t7.7] w[+mC]=R15E01-gal4.DBD}attP2	SS00078-gal4	Central Complex
75923	w[1118]; P{y[+t7.7] w[+mC]=R16D01-p65.AD}attP40; P{y[+t7.7] w[+mC]=VT016114-gal4.DBD}attP2	SS02255-gal4	Central Complex
75926	w[1118]; P{y[+t7.7] w[+mC]=VT000454-p65.AD}attP40; P{y[+t7.7] w[+mC]=VT001980-gal4.DBD}attP2	SS02239-gal4	Central Complex
86596	w[1118]; P{y[+t7.7] w[+mC]=VT039497-p65.AD}attP40; P{y[+t7.7] w[+mC]=R48A11-gal4.DBD}attP2	SS52244-gal4	Central Complex
86603	w[1118]; P{y[+t7.7] w[+mC]=R38B06-p65.AD}attP40; P{y[+t7.7] w[+mC]=VT027015-gal4.DBD}attP2	SS54549-gal4	Central Complex
86624	w[1118]; P{y[+t7.7] w[+mC]=VT026664-p65.AD}attP40; P{y[+t7.7] w[+mC]=VT032907-gal4.DBD}attP2/TM6B, Tb[1]	SS54295-gal4	Central Complex
86625	w[1118]; P{y[+t7.7] w[+mC]=VT063307-p65.AD}attP40; P{y[+t7.7] w[+mC]=VT019742-gal4.DBD}attP2	SS52577-gal4	Central Complex
86716	w[1118]; P{y[+t7.7] w[+mC]=VT046049-p65.AD}attP40/CyO, P{2xTb[1]-RFP}CyO; P{y[+t7.7] w[+mC]=VT024603-gal4.DBD}attP2/TM6B, Tb[1]	SS47432-gal4	Central Complex
86861	w[1118]; P{y[+t7.7] w[+mC]=R19G02-p65.AD}attP40; P{y[+t7.7] w[+mC]=R70G12-gal4.DBD}attP2	R70G12-gal4	Central Complex
7009	w[1118]; P{w[+mC]=Ddc-gal4.L}Lmpt[4.36]	DDC-gal4	Dopaminergic neurons
8848	w[*]; P{w[+mC]=ple-gal4.F}3	Ple-gal4.F a.k.a TH-gal4	Dopaminergic neurons
86728	w[1118]; P{y[+t7.7] w[+mC]=VT063736-p65.AD}attP40; P{y[+t7.7] w[+mC]=R24A03gal4.DBD}attP2	SS01053-gal4	Descending neurons
40459	w[1118]P{y[+t7.7] w[+mC]=GMR86D09-gal4}attP2	R86D09-gal4	fchON
6753	w[*]P{w[+mC]=J21.17-gal4}JO15/TM3, Sb[+]	JON-AB(JO-15)	Johnston organs
73068 + 75042	w[1118]; P{y[+t7.7] w[+mC]=VT029362-p65.AD}attP40 + w[1118]; P{y[+t7.7] w[+mC]=VT013618-gal4.DBD}attP2	SS32230-gal4	Lateral Accessory Lobes
75029 + 71982	w[1118]; P{y[+t7.7] w[+mC]=VT013618-p65.AD}attP40 + w[1118]; P{y[+t7.7] w[+mC]=R53D12-p65.AD}attP40; P{y[+t7.7] w[+mC]=VT018689gal4.DBD}attP2	SS32219-gal4	Lateral Accessory Lobes
86709	w[1118]; P{y[+t7.7] w[+mC]=R47B03-p65.AD}attP40/CyO; P{y[+t7.7] w[+mC]=R30H02gal4.DBD}attP2/TM6B, Tb[1]	LH188	Lateral Horn
86710	w[1118]; P{y[+t7.7] w[+mC]=R38D01-p65.AD}attP40; P{y[+t7.7] w[+mC]=R45F12gal4.DBD}attP2	LH290	Lateral Horn
86712	w[1118]; P{y[+t7.7] w[+mC]=R38D01-p65.AD}attP40; P{y[+t7.7] w[+mC]=R54G12gal4.DBD}attP2/TM6B, Tb[1]	LH421	Lateral Horn
86713	w[1118]; P{y[+t7.7] w[+mC]=R70G05-p65.AD}attP40/CyO, P{2xTb[1]-RFP}CyO; P{y[+t7.7] w[+mC]=R41H09-gal4.DBD}attP2	LH279	Lateral Horn
86714	w[1118]; P{y[+t7.7] w[+mC]=R24C08-p65.AD}attP40; P{y[+t7.7] w[+mC]=R30E03gal4.DBD}attP2	LH180	Lateral Horn
86720	w[1118]; P{y[+t7.7] w[+mC]=R84F07-p65.AD}attP40; P{y[+t7.7] w[+mC]=R10G01gal4.DBD}attP2	LH18	Lateral Horn
75823	w[1118]; P{y[+t7.7] w[+mC]=VT029753-p65.AD}attP40; P{y[+t7.7] w[+mC]=R55C09gal4.DBD}attP2	LH2446	Lateral Horn
75860	w[1118]; P{y[+t7.7] w[+mC]=ple-p65.AD}attP40; P{y[+t7.7] w[+mC]=R42H01gal4.DBD}attP2	LH2454	Lateral Horn
75945	w[1118]; P{y[+t7.7] w[+mC]=R76E07-p65.AD}attP40; P{y[+t7.7] w[+mC]=R66B12gal4.DBD}attP2	LH1543	Lateral Horn
75956	w[1118]; P{y[+t7.7] w[+mC]=R41C05-p65.AD}attP40; P{y[+t7.7] w[+mC]=VT026019gal4.DBD}attP2	LH2445	Lateral Horn
76003	w[1118]; P{y[+t7.7] w[+mC]=R65H10-p65.AD}attP40; P{y[+t7.7] w[+mC]=R81E08gal4.DBD}attP2	LH528	Lateral Horn
76013	w[1118]; P{y[+t7.7] w[+mC]=R30A10-p65.AD}attP40; P{y[+t7.7] w[+mC]=R95F09gal4.DBD}attP2	LH1827	Lateral Horn
86604	w[1118]; P{y[+t7.7] w[+mC]=VT022244-p65.AD}attP40/CyO, P{2xTb[1]-RFP}CyO; P{y[+t7.7] w[+mC]=VT014480-gal4.DBD}attP2/TM6B, Tb[1]	LH2001	Lateral Horn
86615	w[1118]; P{y[+t7.7] w[+mC]=VT058720-p65.AD}attP40; P{y[+t7.7] w[+mC]=VT041887gal4.DBD}attP2	LH2201	Lateral Horn
86630	w[1118]; P{y[+t7.7] w[+mC]=R70G05-p65.AD}attP40/CyO, P{2xTb[1]-RFP}CyO; P{y[+t7.7] w[+mC]=VT008683-gal4.DBD}attP2	LH2385	Lateral Horn
86632	w[1118]; P{y[+t7.7] w[+mC]=R34E09-p65.AD}attP40; P{y[+t7.7] w[+mC]=VT023823gal4.DBD}attP2/TM6B, Tb[1]	LH2392	Lateral Horn
86633	w[1118]; P{y[+t7.7] w[+mC]=VT006202-p65.AD}attP40; P{y[+t7.7] w[+mC]=VT008671gal4.DBD}attP2	LH2382	Lateral Horn
86634	w[1118]; P{y[+t7.7] w[+mC]=VT060077-p65.AD}attP40; P{y[+t7.7] w[+mC]=VT029317gal4.DBD}attP2/TM6B, Tb[1]	LH2193	Lateral Horn
86636	w[1118]; P{y[+t7.7] w[+mC]=VT006486-p65.AD}attP40/CyO, P{2xTb[1]-RFP}CyO; P{y[+t7.7] w[+mC]=VT060731-gal4.DBD}attP2	LH2087	Lateral Horn
86676	w[1118]; P{y[+t7.7] w[+mC]=R84F07-p65.AD}attP40/CyO; P{y[+t7.7] w[+mC]=R30H02gal4.DBD}attP2/TM6B, Tb[1]	LH191	Lateral Horn
86678	w[1118]; P{y[+t7.7] w[+mC]=R37E08-p65.AD}attP40; P{y[+t7.7] w[+mC]=R41H07gal4.DBD}attP2	LH1112	Lateral Horn
86680	w[1118]; P{y[+t7.7] w[+mC]=R34C08-p65.AD}attP40/CyO; P{y[+t7.7] w[+mC]=R22C12gal4.DBD}attP2/TM6B, Tb[1]	LH788	Lateral Horn
86681	w[1118]; P{y[+t7.7] w[+mC]=R79C09-p65.AD}attP40; P{y[+t7.7] w[+mC]=R22A12gal4.DBD}attP2	LH141	Lateral Horn
86682	w[1118]; P{y[+t7.7] w[+mC]=R50H07-p65.AD}attP40; P{y[+t7.7] w[+mC]=R16H04gal4.DBD}attP2	LH85	Lateral Horn
86683	w[1118]; P{y[+t7.7] w[+mC]=R46A08-p65.AD}attP40; P{y[+t7.7] w[+mC]=R25B07gal4.DBD}attP2	LH168	Lateral Horn
86685	w[1118]; P{y[+t7.7] w[+mC]=R14E05-p65.AD}attP40/CyO; P{y[+t7.7] w[+mC]=R41H09gal4.DBD}attP2/TM6B, Tb[1]	LH272	Lateral Horn
86690	w[1118]; P{y[+t7.7] w[+mC]=R13E04-p65.AD}attP40; P{y[+t7.7] w[+mC]=R53B06gal4.DBD}attP2/TM6B, Tb[1]	LH374	Lateral Horn
86692	w[1118]; P{y[+t7.7] w[+mC]=R84F07-p65.AD}attP40/CyO; P{y[+t7.7] w[+mC]=R65C07gal4.DBD}attP2/TM6B, Tb[1]	LH1479	Lateral Horn
86693	w[1118]; P{y[+t7.7] w[+mC]=R84F07-p65.AD}attP40/CyO; P{y[+t7.7] w[+mC]=R37A11gal4.DBD}attP2/TM6B, Tb[1]	LH979	Lateral Horn
86694	w[1118]; P{y[+t7.7] w[+mC]=R41H07-p65.AD}attP40; P{y[+t7.7] w[+mC]=R53C10gal4.DBD}attP2	LH1337	Lateral Horn
86695	w[1118]; P{y[+t7.7] w[+mC]=R38F08-p65.AD}attP40/CyO; P{y[+t7.7] w[+mC]=R52H12gal4.DBD}attP2/TM6B, Tb[1]	LH1284	Lateral Horn
86697	w[1118]; P{y[+t7.7] w[+mC]=R29G05-p65.AD}attP40; P{y[+t7.7] w[+mC]=R37G11gal4.DBD}attP2	LH989	Lateral Horn
86698	w[1118]; P{y[+t7.7] w[+mC]=R21D06-p65.AD}attP40/CyO; P{y[+t7.7] w[+mC]=R37F05gal4.DBD}attP2/TM6B, Tb[1]	LH258	Lateral Horn
86699	w[1118]; P{y[+t7.7] w[+mC]=R16C09-p65.AD}attP40/CyO; P{y[+t7.7] w[+mC]=R20G01gal4.DBD}attP2/TM6B, Tb[1]	LH123	Lateral Horn
86701	w[1118]; P{y[+t7.7] w[+mC]=R11E08-p65.AD}attP40; P{y[+t7.7] w[+mC]=R28A10gal4.DBD}attP2	LH849	Lateral Horn
86703	w[1118]; P{y[+t7.7] w[+mC]=R85A07-p65.AD}attP40; P{y[+t7.7] w[+mC]=R66A08gal4.DBD}attP2	LH1531	Lateral Horn
86705	w[1118]; P{y[+t7.7] w[+mC]=R65H10-p65.AD}attP40; P{y[+t7.7] w[+mC]=R85A07gal4.DBD}attP2	LH1668	Lateral Horn
86707	w[1118]; P{y[+t7.7] w[+mC]=R70G02-p65.AD}attP40/CyO; P{y[+t7.7] w[+mC]=R94F11gal4.DBD}attP2/TM6B, Tb[1]	LH578	Lateral Horn
86637	w[1118]; P{y[+t7.7] w[+mC]=VT041887-p65.AD}attP40; P{y[+t7.7] w[+mC]=VT060077gal4.DBD}attP2	LH2220	Lateral Horn
86639	w[1118]; P{y[+t7.7] w[+mC]=R25G10-p65.AD}attP40; P{y[+t7.7] w[+mC]=VT008671gal4.DBD}attP2	LH1990	Lateral Horn
86641	w[1118]; P{y[+t7.7] w[+mC]=R17A04-p65.AD}attP40; P{y[+t7.7] w[+mC]=VT041432gal4.DBD}attP2	LH1900	Lateral Horn
86643	w[1118]; P{y[+t7.7] w[+mC]=R18B06-p65.AD}attP40; P{y[+t7.7] w[+mC]=VT024617gal4.DBD}attP2	LH1893	Lateral Horn
86647	w[1118]; P{y[+t7.7] w[+mC]=R58F03-p65.AD}attP40; P{y[+t7.7] w[+mC]=R30A10gal4.DBD}attP2	LH1959	Lateral Horn
86652	w[1118]; P{y[+t7.7] w[+mC]=VT043152-p65.AD}attP40/CyO, P{2xTb[1]-RFP}CyO; P{y[+t7.7] w[+mC]=VT027015-gal4.DBD}attP2	LH2033	Lateral Horn
86653	w[1118]; P{y[+t7.7] w[+mC]=VT017375-p65.AD}attP40/CyO, P{2xTb[1]-RFP}CyO; P{y[+t7.7] w[+mC]=R75C05-gal4.DBD}attP2	LH1925	Lateral Horn
86656	w[1118]; P{y[+t7.7] w[+mC]=R51H04-p65.AD}attP40/CyO, P{2xTb[1]-RFP}CyO; P{y[+t7.7] w[+mC]=R17B08-gal4.DBD}attP2	LH721	Lateral Horn
86657	w[1118]; P{y[+t7.7] w[+mC]=R30A10-p65.AD}attP40; P{y[+t7.7] w[+mC]=R10H02gal4.DBD}attP2	LH629	Lateral Horn
86658	w[1118]; P{y[+t7.7] w[+mC]=R92D09-p65.AD}attP40; P{y[+t7.7] w[+mC]=R92A07gal4.DBD}attP2	LH1744	Lateral Horn
86659	w[1118]; P{y[+t7.7] w[+mC]=R92D09-p65.AD}attP40; P{y[+t7.7] w[+mC]=R85F05gal4.DBD}attP2	LH1721	Lateral Horn
86661	w[1118]; P{y[+t7.7] w[+mC]=R91F03-p65.AD}attP40; P{y[+t7.7] w[+mC]=R71D08gal4.DBD}attP2/TM6B, Tb[1]	LH1554	Lateral Horn
86666	w[1118]; P{y[+t7.7] w[+mC]=R93A02-p65.AD}attP40; P{y[+t7.7] w[+mC]=R44G08gal4.DBD}attP2	LH1139	Lateral Horn
86667	w[1118]; P{y[+t7.7] w[+mC]=R94B04-p65.AD}attP40; P{y[+t7.7] w[+mC]=R38F08gal4.DBD}attP2	LH1000	Lateral Horn
86669	w[1118]; P{y[+t7.7] w[+mC]=R22B12-p65.AD}attP40; P{y[+t7.7] w[+mC]=R94F11gal4.DBD}attP2/TM6B, Tb[1]	LH567	Lateral Horn
86670	w[1118]; P{y[+t7.7] w[+mC]=R43D01-p65.AD}attP40/CyO, P{2xTb[1]-RFP}CyO; P{y[+t7.7] w[+mC]=R76G09-gal4.DBD}attP2/TM6B, Tb[1]	LH1594	Lateral Horn
86671	w[1118]; P{y[+t7.7] w[+mC]=R22B12-p65.AD}attP40; P{y[+t7.7] w[+mC]=R54G12gal4.DBD}attP2/TM6B, Tb[1]	LH412	Lateral Horn
86674	w[1118]; P{y[+t7.7] w[+mC]=R82F03-p65.AD}attP40; P{y[+t7.7] w[+mC]=R34G01gal4.DBD}attP2	LH247	Lateral Horn
86675	w[1118]; P{y[+t7.7] w[+mC]=R42D01-p65.AD}attP40; P{y[+t7.7] w[+mC]=R86A05gal4.DBD}attP2	LH542	Lateral Horn
68255	w[1118]; P{y[+t7.7] w[+mC]=R13F02-p65.AD}attP40; P{y[+t7.7] w[+mC]=R58F02-gal4.DBD}attP2	KC-α/βc-gal4	Mushroom Body
68256	w[1118]; P{y[+t7.7] w[+mC]=R19B03-p65.AD}attP40; P{y[+t7.7] w[+mC]=R39A11-gal4.DBD}attP2	KC-γd-gal4	Mushroom Body
68263	w[1118]; P{y[+t7.7] w[+mC]=R13F04-gal4.DBD}attP2 PBac{y[+mDint2] w[+mC]=R93D10-p65.AD}VK00027	MBON-γ1pedc-to-α/β(MBON-11-gal4)	Mushroom Body
68265	w[1118]; P{y[+t7.7] w[+mC]=R13F02-p65.AD}attP40/CyO; P{y[+t7.7] w[+mC]=R89B01-gal4.DBD}attP2	KC-γmain-gal4	Mushroom Body
68267	w[1118]; P{y[+t7.7] w[+mC]=R52H09-p65.AD}attP40/(CyO); P{y[+t7.7] w[+mC]=R18F09-gal4.DBD}attP2	KC-α/βs-gal4	Mushroom Body
68272	w[1118]; P{y[+t7.7] w[+mC]=R15B01-p65.AD}attP40; P{y[+t7.7] w[+mC]=R27G01-gal4.DBD}attP2	MBON-γ5β′2a(MBON-01-gal4)	Mushroom Body
68277	w[1118]; P{y[+t7.7] w[+mC]=R80G12-p65.AD}attP40/(CyO); P{y[+t7.7] w[+mC]=R53H03-gal4.DBD}attP2	MBON-β′1(MBON-10-gal4)	Mushroom Body
68283	w[1118]; P{y[+t7.7] w[+mC]=R25D01-p65.AD}attP40; P{y[+t7.7] w[+mC]=R19F09-gal4.DBD}attP2	MBON-γ2α′1(MBON-12-gal4)	Mushroom Body
68286	w[1118]; P{y[+t7.7] w[+mC]=R23C06-gal4.DBD}attP2 PBac{y[+mDint2] w[+mC]=R40B08-p65.AD}VK00027	MBON-α3(MBON-14-gal4)	Mushroom Body
68287	w[1118]; P{y[+t7.7] w[+mC]=R94B10-gal4.DBD}attP2 PBac{y[+mDint2] w[+mC]=R52G04-p65.AD}VK00027	MBON-γ3-MBON-γ3β′1(MBON-08-MBON-09-gal4)	Mushroom Body
68294	w[1118]; P{y[+t7.7] w[+mC]=R14C08-p65.AD}attP40/CyO; P{y[+t7.7] w[+mC]=R15B01-gal4.DBD}attP2/TM6B, Tb[1]	MBON-β′2mp_bilateral(MBON-04-gal4)	Mushroom Body
68296	w[1118]; P{y[+t7.7] w[+mC]=R20G03-p65.AD}attP40/(CyO); P{y[+t7.7] w[+mC]=R19F09-gal4.DBD}attP2	MBON-α′2(MBON-13-gal4)	Mushroom Body
68301	w[1118]; P{y[+t7.7] w[+mC]=R24H08-p65.AD}attP40/CyO; P{y[+t7.7] w[+mC]=R53F03-gal4.DBD}attP2	MBON-α′3ap-MBON-α′3m(MBON-16-MBON-17-gal4)	Mushroom Body
68305	w[1118]; P{y[+t7.7] w[+mC]=R12C11-p65.AD}attP40; P{y[+t7.7] w[+mC]=R14C08-gal4.DBD}attP2/TM6B, Tb[1]	MBON-β′2mp(MBON-03-gal4)	Mushroom Body
68307	w[1118] P{y[+t7.7] w[+mC]=R64F07-p65.AD}su(Hw)attP8; P{y[+t7.7] w[+mC]=R57C10-gal4.DBD}attP2	MBON-calyx(MBON-22-gal4)	Mushroom Body
68313	w[1118]; P{y[+t7.7] w[+mC]=R17C11-gal4.DBD}attP2 PBac{y[+mDint2] w[+mC]=R52G04-p65.AD}VK00027	MBON-α1(MBON-07-gal4)	Mushroom Body
68322	w[1118]; P{y[+t7.7] w[+mC]=R26E07-p65.AD}attP40/CyO; P{y[+t7.7] w[+mC]=R30F02-gal4.DBD}attP2	KCα′/β′m	Mushroom Body
68325	w[1118]; P{y[+t7.7] w[+mC]=R30E08-p65.AD}attP40/CyO; P{y[+t7.7] w[+mC]=R53C10-gal4.DBD}attP2	MBON-γ4-to-γ1γ2-MBON-β1-to-α (MBON-05-MBON-06-gal4)	Mushroom Body
68335	w[1118]; P{y[+t7.7] w[+mC]=R65B09-p65.AD}attP40; P{y[+t7.7] w[+mC]=R81E11-gal4.DBD}attP2/TM6B, Tb[1]	MBON-α′1(MBON-15-2-gal4)	Mushroom Body
68369	w[1118]; P{y[+t7.7] w[+mC]=R21D02-p65.AD}attP40/CyO; P{y[+t7.7] w[+mC]=R22C12-gal4.DBD}attP2/TM6B, Tb[1]	MBON-β2β′2a(MBON-02-1-gal4)	Mushroom Body
68370	w[1118]; P{y[+t7.7] w[+mC]=R35B12-p65.AD}attP40; P{y[+t7.7] w[+mC]=R34A03-gal4.DBD}attP2/TM6B, Tb[1]	KCα′/β′ap	Mushroom Body
68372	w[1118]; P{y[+t7.7] w[+mC]=R65B09-p65.AD}attP40; P{y[+t7.7] w[+mC]=R51D04-gal4.DBD}attP2	MBON-α2p3p(MBON-19-2-gal4)	Mushroom Body
68373	w[1118]; P{y[+t7.7] w[+mC]=R49C12-gal4.DBD}attP2 PBac{y[+mDint2] w[+mC]=R71D08-p65.AD}VK00027/TM6B, Tb[1]	MBON-α′3ap(MBON-16-1-gal4)	Mushroom Body
68383	w[1118]; P{y[+t7.7] w[+mC]=R13F02-p65.AD}attP40; P{y[+t7.7] w[+mC]=R85D07-gal4.DBD}attP2	KCα/βp	Mushroom Body
854	w[*]; P{w[+mW.hs]=GawB}OK107 ey[OK107]/In(4)ci[D], ci[D] pan[ciD] sv[spa-pol]	854 (OK107-gal4)	Mushroom Body
7362	y[1] w[67c23]; P{w[+mW.hs]=GawB}Hr39[c739]	7362 (C739-gal4)	Mushroom Body
50742	w[*]; P{w[+m*]=Mef2-gal4.247}3	50742 (MB247-gal4)	Mushroom Body
30830	w[*]; P{w[+mW.hs]=GawB}c316	c316 (MB-DPM)	Mushroom Body extrinsic neurons
41347	w[1118]; P{y[+t7.7] w[+mC]=GMR58E02-gal4}attP2	R58E02 (All PAMs)	Mushroom Body extrinsic neurons
63344	w[1118]; PBac{w[+mC]=IT.gal4}tutl[0474-G4]/CyO	474 (MB-APL)	Mushroom Body extrinsic neurons
68248	w[1118]; P{y[+t7.7] w[+mC]=R93D10-p65.AD}attP40; P{y[+t7.7] w[+mC]=R68C09-gal4.DBD}attP2	MB063B (PAM-10)	Mushroom Body extrinsic neurons
68251	w[1118]; P{y[+t7.7] w[+mC]=R30G08-p65.AD}attP40; P{y[+t7.7] w[+mC]=R48B03-gal4.DBD}attP2	MB441B (PAM-12)	Mushroom Body extrinsic neurons
68253	w[1118]; P{y[+t7.7] w[+mC]=R22B12-gal4.DBD}attP2 PBac{y[+mDint2] w[+mC]=ple-p65.AD}VK00027	MB320C (PPL1-01)	Mushroom Body extrinsic neurons
68261	w[1118]; P{y[+t7.7] w[+mC]=R76F05-p65.AD}attP40; P{y[+t7.7] w[+mC]=R23C12-gal4.DBD}attP2	MB109B (PAM-02)	Mushroom Body extrinsic neurons
68264	w[1118]; P{y[+t7.7] w[+mC]=R95A10-gal4.DBD}attP2 PBac{y[+mDint2] w[+mC]=Tdc2-p65.AD}VK00027	MB113C (OA-VPM4)	Mushroom Body extrinsic neurons
68268	w[1118]; P{y[+t7.7] w[+mC]=R58E02-p65.AD}attP40/CyO; P{y[+t7.7] w[+mC]=R11A03-gal4.DBD}attP2/TM6B, Tb[1]	MB188B (PAM-08)	Mushroom Body extrinsic neurons
68269	w[1118]; P{y[+t7.7] w[+mC]=R58E02-p65.AD}attP40/CyO; P{y[+t7.7] w[+mC]=R29G04-gal4.DBD}attP2	MB194B (PAM-09)	Mushroom Body extrinsic neurons
68273	w[1118]; P{y[+t7.7] w[+mC]=R76F05-p65.AD}attP40; P{y[+t7.7] w[+mC]=R32G08-gal4.DBD}attP2/TM6B, Tb[1]	MB213B (PAM-04)	Mushroom Body extrinsic neurons
68276	w[1118]; P{y[+t7.7] w[+mC]=R76F05-p65.AD}attP40; P{y[+t7.7] w[+mC]=R80G12-gal4.DBD}attP2	MB056B (PAM-05)	Mushroom Body extrinsic neurons
68278	w[1118]; P{y[+t7.7] w[+mC]=R82C10-p65.AD}attP40; P{y[+t7.7] w[+mC]=R50B03-gal4.DBD}attP2	MB058B (PPL1-05)	Mushroom Body extrinsic neurons
68281	w[1118]; P{y[+t7.7] w[+mC]=ple-p65.AD}attP40; P{y[+t7.7] w[+mC]=R72B05-gal4.DBD}attP2	MB065B (PPL1-06)	Mushroom Body extrinsic neurons
68295	w[1118]; P{y[+t7.7] w[+mC]=R14F05-p65.AD}attP40/CyO; P{y[+t7.7] w[+mC]=R14B03-gal4.DBD}attP2	MB013B (SIFamide)	Mushroom Body extrinsic neurons
68298	w[1118]; P{y[+t7.7] w[+mC]=R24E06-p65.AD}attP40; P{y[+t7.7] w[+mC]=Tdc2-gal4.DBD}attP2	MB022B (OA-VPM3)	Mushroom Body extrinsic neurons
68299	w[1118]; P{y[+t7.7] w[+mC]=R24E12-p65.AD}attP40; P{y[+t7.7] w[+mC]=R52H01-gal4.DBD}attP2	MB025B (PAM-13-14)	Mushroom Body extrinsic neurons
68302	w[1118]; P{y[+t7.7] w[+mC]=R30G08-p65.AD}attP40; P{y[+t7.7] w[+mC]=ple-gal4.DBD}attP2	MB032B (PAM-06)	Mushroom Body extrinsic neurons
68304	w[1118]; P{y[+t7.7] w[+mC]=R58E02-p65.AD}attP40/CyO; P{y[+t7.7] w[+mC]=R32D11-gal4.DBD}attP2	MB043B (PAM-11)	Mushroom Body extrinsic neurons
68308	w[1118]; P{y[+t7.7] w[+mC]=R15B01-p65.AD}attP40; P{y[+t7.7] w[+mC]=R26F01-gal4.DBD}attP2	MB296B (PPL1-03)	Mushroom Body extrinsic neurons
68311	w[1118]; P{y[+t7.7] w[+mC]=R71D01-p65.AD}attP40; P{y[+t7.7] w[+mC]=R58F02-gal4.DBD}attP2	MB301B (PAM-03)	Mushroom Body extrinsic neurons
68314	w[1118]; P{y[+t7.7] w[+mC]=R58E02-p65.AD}attP40/CyO; P{y[+t7.7] w[+mC]=R10G03-gal4.DBD}attP2	MB312B (PAM-07)	Mushroom Body extrinsic neurons
68316	w[1118]; P{y[+t7.7] w[+mC]=R48H11-gal4.DBD}attP2 PBac{y[+mDint2] w[+mC]=R58E02-p65.AD}VK00027	MB315C (PAM-01)	Mushroom Body extrinsic neurons
68329	w[1118]; P{y[+t7.7] w[+mC]=R52H03-p65.AD}attP40; P{y[+t7.7] w[+mC]=ple-gal4.DBD}attP2	MB504B (All PPL1)	Mushroom Body extrinsic neurons
68367	w[1118]; P{y[+t7.7] w[+mC]=R82C10-p65.AD}attP40; P{y[+t7.7] w[+mC]=R26F01-gal4.DBD}attP2	MB304B (PPL1-04)	Mushroom Body extrinsic neurons
68371	w[1118]; P{y[+t7.7] w[+mC]=R51B02-gal4.DBD}attP2 PBac{y[+mDint2] w[+mC]=R37D04-p65.AD}VK00027	MB465C (MB-CSD)	Mushroom Body extrinsic neurons
75859	w[1118]; P{y[+t7.7] w[+mC]=R17A04-p65.AD}attP40; P{y[+t7.7] w[+mC]=R65D07-gal4.DBD}attP2	MB380B (MB-C1)	Mushroom Body extrinsic neurons
VT43924	VT043924; c3V 36D12(201194/VT )	VT43924 (MB-APL)	Mushroom Body extrinsic neurons
VT64246	VT064246;c3V;99H9 (204311/VT)	VT64246 (MB-DPM)	Mushroom Body extrinsic neurons
51989	P{w[+mC]=Dh31-gal4.TH}5F, w[1118]	Dh31-gal4 5F	Neuropeptide
51990	w[1118]; P{w[+mC]=FMRFa-gal4.TH}1M	FMRFa-gal4 1M	Neuropeptide
51991	P{w[+mC]=sNPF-gal4.TH}2, w[1118]	sNPF-gal4 2	Neuropeptide
51992	P{w[+mC]=Lk-gal4.TH}1, w[1118]	Lk-gal4 1	Neuropeptide
51993	w[1118]; P{w[+mC]=Lk-gal4.TH}2M	Lk-gal4 2M	Neuropeptide
52017	w[1118]; P{w[+mC]=AstC-gal4.TH}1M/TM6B, Tb[1]	AstC-gal4 1M	Neuropeptide
51969	w[1118]; P{w[+mC]=Capa-gal4.TH}4F	Capa-gal4 4F	Neuropeptide
51970	P{w[+mC]=Capa-gal4.TH}5F, w[1118]	Capa-gal4 5F	Neuropeptide
51971	w[1118]; P{w[+mC]=Proc-gal4.TH}2M/TM6B, Tb[1]	Proc-gal4 2M	Neuropeptide
51972	w[1118]; P{w[+mC]=Proc-gal4.TH}6M	Proc-gal4 6M	Neuropeptide
51973	w[1118]; P{w[+mC]=Tk-gal4.TH}2Ma	Tk-gal4 2Ma	Neuropeptide
51974	w[1118]; P{w[+mC]=Tk-gal4.TH}3Ma/TM6B, Tb[1]	Tk-gal4 3Ma	Neuropeptide
51975	P{w[+mC]=Tk-gal4.TH}5Fa, w[1118]	Tk-gal4 5Fa	Neuropeptide
51976	w[1118]; P{w[+mC]=Crz-gal4.391}3M	Crz-gal4 3M	Neuropeptide
51977	w[1118]; P{w[+mC]=Crz-gal4.391}4M	Crz-gal4 4M	Neuropeptide
51978	w[1118]; P{w[+mC]=AstA-gal4.2.1}3M/TM6B, Tb[1]	AstA-gal4 3M	Neuropeptide
51979	w[1118]; P{w[+mC]=AstA-gal4.2.1}5	AstA-gal4 5	Neuropeptide
51980	w[1118]; P{w[+mC]=Burs-gal4.TH}4M	Burs-gal4 4M	Neuropeptide
51981	w[1118]; P{w[+mC]=Dsk-gal4.TH}3M	Dsk-gal4 3M	Neuropeptide
51982	w[1118]; P{w[+mC]=ETH-gal4.TH}1M	ETH-gal4 1M	Neuropeptide
51983	w[1118]; P{w[+mC]=Mip-gal4.TH}1M/TM6B, Tb[1]	Mip-gal4 1M	Neuropeptide
51984	w[1118]; P{w[+mC]=Mip-gal4.TH}2M	Mip-gal4 2M	Neuropeptide
51985	w[1118]; P{w[+mC]=Ms-gal4.TH}1M/TM6B, Tb[1]	Ms-gal4 1M	Neuropeptide
51986	w[1118]; P{w[+mC]=Ms-gal4.TH}6Ma	Ms-gal4 6Ma	Neuropeptide
51987	w[1118]; P{w[+mC]=Dh44-gal4.TH}2M	Dh44-gal4 2M	Neuropeptide
51988	w[1118]; P{w[+mC]=Dh31-gal4.TH}2M	Dh31-gal4 2M	Neuropeptide
25681	y[1] w[*]; P{w[+mC]=NPF-gal4.1}2	NPF-gal4 2	Neuropeptide
25682	y[1] w[*]; P{w[+mC]=NPF-gal4.1}1	NPF-gal4 1	Neuropeptide
9941	w[*]; TI{w[+mW.hs]=TI}Gr63a[1]	GR63a mutant	Olfaction
9943	w[*]; P{w[+mC]=Gr63a-gal4.F}35.1/CyO; TM2/TM6B, Tb[1]	GR63a-gal4	Olfaction
9983	w[*]; P{w[+mC]=Or47b-gal4.7.467}15.5A	OR47b-gal4	Olfaction
9998	w[*]; P{w[+mC]=Or67d-gal4.F}57.2	OR67d-gal4	Olfaction
23129	w[*]; TI{w[+mW.hs]=TI}Orco[1]	ORCO mutant	Olfaction
23137	w[*]; P{w[+mC]=Or88a-gal4.F}52.1	OR88a-gal4	Olfaction
23292	w[1118]; P{w[+mC]=Orco-gal4.K}97.1	ORCO-gal4	Olfaction
30026	y[1] w[1118]; P{w[+mW.hs]=GawB}GH146/(CyO)	GH146-gal4	Olfaction
34497	y[1] w[1]; P{w[+mW.hs]=GawB}Mz19	MZ19-gal4	Olfaction
41728	w[*]; P{w[+mC]=Ir25a-gal4.A}236.1; TM2/TM6B, Tb[1]	IR25a-gal4	Olfaction
41731	w[*]; P{w[+mC]=Ir8a-gal4.A}204.8; TM2/TM6B, Tb[1]	IR8a-gal4	Olfaction
41737	w[*]; TI{w[+mW.hs]=TI}Ir25a[2]/CyO	IR25a mutant	Olfaction
41744	w[*] TI{w[+mW.hs]=TI}Ir8a[1]; Bl[1] L[2]/CyO	IR8a mutant	Olfaction
51306	w[*]; TI{w[+mW.hs]=TI}Or47b[2]	OR47b mutant	Olfaction
68259	w[1118]; P{y[+t7.7] w[+mC]=R47H03-p65.AD}attP40P{y[+t7.7] w[+mC]=R72E01-gal4.DBD}attP2/TM6B, Tb[1]	LC4	Vision
68247	w[1118]; P{y[+t7.7] w[+mC]=R92B02-p65.AD}attP40P{y[+t7.7] w[+mC]=R41C07-gal4.DBD}attP2	LC6	Vision
68342	w[1118]; P{y[+t7.7] w[+mC]=VT032961-p65.AD}attP40/CyOP{y[+t7.7] w[+mC]=VT040569-gal4.DBD}attP2/TM6B, Tb[1]	LC9	Vision
68337	w[1118]; P{y[+t7.7] w[+mC]=R35D04-p65.AD}attP40P{y[+t7.7] w[+mC]=R80E07-gal4.DBD}attP2/(TM6b,tb)	LC10ad	Vision
68332	P{y[+t7.7] w[+mC]=R50D07-gal4.DBD}attP2	LC10bc	Vision
68362	w[1118]; P{y[+t7.7] w[+mC]=R22H02-p65.AD}attP40P{y[+t7.7] w[+mC]=R20G06-gal4.DBD}attP2	LC11	Vision
68353	w[1118];P{y[+t7.7] w[+mC]=R35D04-p65.AD}attP40P{y[+t7.7] w[+mC]=R55F01-gal4.DBD}attP2	LC12	Vision
68257	w[1118]; P{y[+t7.7] w[+mC]=R14A11-p65.AD}attP40/CyOP{y[+t7.7] w[+mC]=R50C10-gal4.DBD}attP2	LC13	Vision
68258	w[1118]; P{y[+t7.7] w[+mC]=R26A03-p65.AD}attP40P{y[+t7.7] w[+mC]=R24A02-gal4.DBD}attP2/TM6B, Tb[1]	LC15	Vision
68331	w[1118]; P{y[+t7.7] w[+mC]=R26A03-p65.AD}attP40P{y[+t7.7] w[+mC]=R54A05-gal4.DBD}attP2	LC16-1	Vision
68360	w[1118]; P{y[+t7.7] w[+mC]=R82D11-p65.AD}attP40/(CyO)P{y[+t7.7] w[+mC]=R54A05-gal4.DBD}attP2	LC16-2	Vision
68260	w[1118];P{y[+t7.7] w[+mC]=R35B06-gal4.DBD}attP2 PBac{y[+mDint2] w[+mC]=R17A04-p65.AD}VK00027	LC20	Vision
68351	w[1118]; P{y[+t7.7] w[+mC]=R55C04-p65.AD}attP40P{y[+t7.7] w[+mC]=R85F11-gal4.DBD}attP2/TM6B, Tb[1]	LC21	Vision
68357	w[1118]; P{y[+t7.7] w[+mC]=R64G10-p65.AD}attP40/CyOP{y[+t7.7] w[+mC]=R35B06-gal4.DBD}attP2	LC22	Vision
68340	w[1118]; P{y[+t7.7] w[+mC]=VT038216-p65.AD}attP40P{y[+t7.7] w[+mC]=VT026477-gal4.DBD}attP2	LC24	Vision
68341	w[1118]; P{y[+t7.7] w[+mC]=VT009792-p65.AD}attP40/CyOP{y[+t7.7] w[+mC]=VT002021-gal4.DBD}attP2/TM6B, Tb[1]	LC25	Vision
68333	w[1118]; P{y[+t7.7] w[+mC]=VT007747-p65.AD}attP40P{y[+t7.7] w[+mC]=R85H06-gal4.DBD}attP2	LC26	Vision
75867	w[1118]; P{y[+t7.7] w[+mC]=R19G02-p65.AD}attP40; P{y[+t7.7] w[+mC]=R75G12-gal4.DBD}attP2P{y[+t7.7] w[+mC]=R19G02-p65.AD}attP40P{y[+t7.7] w[+mC]=R75G12-gal4.DBD}attP2	LPLC2	Vision
39770	w[1118]; P{y[+t7.7] w[+mC]=GMR72D07-gal4}attP2	R72D07-gal4	Vision
41268	w[1118]; P{y[+t7.7] w[+mC]=GMR44H11-gal4}attP2	R44H11-gal4	Vision
48613	w[1118]; P{y[+t7.7] w[+mC]=GMR20G07-gal4}attP2	R20G07-gal4	Vision
48867	w[1118]; P{y[+t7.7] w[+mC]=GMR19H07-gal4}attP2	R19H07-gal4	Vision
